# Altered relaxation and Mitochondria-Endoplasmic Reticulum Contacts Precede Major (Mal)adaptations in Aging Skeletal Muscle and are Prevented by Exercise

**DOI:** 10.1101/2025.01.14.633043

**Authors:** Ryan J. Allen, Ana Kronemberger, Qian Shi, Marshall Pope, Elizabeth Cuadra-Muñoz, Wangkuk Son, Long-Sheng Song, Ethan J. Anderson, Renata O. Pereira, Vitor A. Lira

## Abstract

Sarcopenia, or age-related muscle dysfunction, contributes to morbidity and mortality. Besides decreases in muscle force, sarcopenia is associated with atrophy and fast-to-slow fiber type switching, which is typically secondary to denervation in humans and rodents. However, very little is known about cellular changes preceding these important (mal)adaptations. To this matter, mitochondria and the sarcoplasmic reticulum are critical for tension generation in myofibers. They physically interact at the boundaries of sarcomeres forming subcellular hubs called mitochondria-endo/sarcoplasmic reticulum contacts (MERCs). Yet, whether changes at MERCs ultrastructure and proteome occur early in aging is unknown. Here, studying young adult and older mice we reveal that aging slows muscle relaxation leading to longer excitation-contraction-relaxation (ECR) cycles before maximal force decreases and fast-to-slow fiber switching takes place. We reveal that muscle MERC ultrastructure and mitochondria-associated ER membrane (MAM) protein composition are also affected early in aging and are closely associated with rate of muscle relaxation. Additionally, we demonstrate that regular exercise preserves muscle relaxation rate and MERC ultrastructure in early aging. Finally, we profile a set of muscle MAM proteins involved in energy metabolism, protein quality control, Ca^2+^ homeostasis, cytoskeleton integrity and redox balance that are inversely regulated early in aging and by exercise. These may represent new targets to preserve muscle function in aging individuals.
