## Supplementary document 1 for "Altered relaxation and Mitochondria-Endoplasmic Reticulum Contacts Precede Major (Mal)adaptations in Aging Skeletal Muscle and are Prevented by Exercise"

### Sheet: Sheet1
Rat skeletal muscle in Li et al	Consensus MAM proteins described by Carreras-Sureda A et al.	MAM proteome in the present study	SkM MAM overlap A+C	Consensus ptns. In Li et al. (rat skeletal muscle)	Consensus ptns. detected in the present study	Consensus overlap A+B+C	Novel SkM MAM ptns. detected in the present study
1695 hits	216 hits	473 hits	417 hits	183 hits	113 hits	105 hits	52 hits
2024-03-05	Tmed10	Atp2a1	Atp2a1	Abcb7	Atp2a2	Atp2a2	Pdha1
A1i3	Mogs	Ryr1	Ryr1	Abcd3	Aco2	Aco2	COX2
A1m	Aldh1l1	Atp5f1b	Atp5f1b	Acaa2	Hadha	Hadha	Dsp
Aars2	Itpr1	Atp5f1a	Atp5f1a	Acadl	Immt	Immt	Cox5b-ps
Abca2	Apoc1	Atp2a2	Atp2a2	Acat1	Slc25a12	Slc25a12	Hbb-bs
Abca8a	Cdc42bpb	Aco2	Aco2	Aco2	Ndufs1	Ndufs1	Idh3g
Abca9	Rplp0	Atp2a3	Atp2a3	Acox1	Uqcrc2	Uqcrc2	Bin1
Abcb10	Anxa6	Slc25a4	Slc25a4	Acsl1	Mdh2	Mdh2	Pcx
Abcb6	Ndrg2	Hadha	Hadha	Acsl4	Cs	Cs	Lrpprc
Abcb7	Rpl6	Immt	Immt	Actn1	Vdac1	Vdac1	Atp5d
Abcb8	Clic4	Slc25a12	Slc25a12	Actn4	Hadhb	Hadhb	Cox6c
Abcc1	Rab5b	Ndufs1	Ndufs1	Afg3l2	Gpd2	Gpd2	Gatd3
Abcc9	Calr	Uqcrc2	Uqcrc2	Aifm1	Uqcrc1	Uqcrc1	Hbat1
Abcd2	Rab1A	Mdh2	Mdh2	Alb	Neb	Neb	Adss1
Abcd3	park7	Ogdh	Ogdh	Aldh1l1	Hspd1	Hspd1	SERPINB14
Abce1	Ncstn	Cs	Cs	Aldh6a1	Got2	Got2	Cox7a1
Abcf1	Mdh1	Trdn	Trdn	Aldh9a1	Sdha	Sdha	H2bc9
Abcf2	Pdia3	Slc25a5	Slc25a5	Anxa6	Dlat	Dlat	Hist2h4
Abhd11	Ndufb6	Vdac1	Vdac1	Ap2a1	Acaa2	Acaa2	ATP8
Abhd16a	GRP 78	Acadvl	Acadvl	Ap2a2	Acat1	Acat1	ND4
Abhd6	Alcam	Ckmt2	Ckmt2	Ap2b1	Ndufs3	Ndufs3	ND2
Acaa1a	Apob	Ckm	Ckm	Apoc1	Fh	Fh	Slc25a20
Acaa2	Rpl10a	Hadhb	Hadhb	Apoe	Uqcrfs1	Uqcrfs1	ND1
Acad10	Rpl18	Gpd2	Gpd2	Atp1a1	Hspa9	Hspa9	ND5
Acad8	Itgb1	Pdhb	Pdhb	Atp1b1	Slc25a3	Slc25a3	Col6a3
Acad9	Hspa8	Sucla2	Sucla2	Atp2a2	Sdhb	Sdhb	Ubc
Acadl	Cox5a	Uqcrc1	Uqcrc1	Atp6v1a	Ndufa9	Ndufa9	Cbr2
Acadm	Erlin2	Neb	Neb	Bcap31	Ndufs2	Ndufs2	Tuba1c
Acads	Cycs	Hspd1	Hspd1	Bdh1	Phb2	Phb2	Micos13
Acadsb	Gstp1	Got2	Got2	Calr	Etfa	Etfa	EG433182
Acadvl	Mttp	Sdha	Sdha	Canx	Acadl	Acadl	H2-Ke6
Acat1	Arpc4	Pygm	Pygm	Capza2	Vdac3	Vdac3	Ndufs6
Ace	Mccc1	Aldoa	Aldoa	Cct8	Acsl1	Acsl1	Rab7
Aco2	Pacsin3	Dlat	Dlat	Cd81	Idh2	Idh2	COI
Acot13	Maob	Dld	Dld	Cfl1	Cox4i1	Cox4i1	Acad12
Acot2	Pdia6	Acaa2	Acaa2	Cisd1	Cyc1	Cyc1	Tnnt1
Acot8	Ppib	Cacna2d1	Cacna2d1	Clic4	Phb	Phb	Fahd2a
Acot9	Ptprf	Atp1a2	Atp1a2	Cltc	Ndufv1	Ndufv1	Atp5mj
Acox1	Bdh1	Atp5pb	Atp5pb	Cox4i1	Etfdh	Etfdh	H2A
Acsf2	Srprb	Pfkm	Pfkm	Cox5a	Vdac2	Vdac2	Mcpt4
Acsf3	Tmem30a	Acat1	Acat1	Cs	Cox5a	Cox5a	Ociad2
Acsl1	Ndufa9	Idh3a	Idh3a	Cyc1	Ndufv2	Ndufv2	Dsg1b
Acsl3	Rpl9	Ndufs3	Ndufs3	Cycs	Ndufa13	Ndufa13	COX3
Acsl4	Uqcrc2	Fh	Fh	Ddost	Aifm1	Aifm1	Tmem14c
Acsl6	Prkcsh	Casq1	Casq1	Decr1	Atp1a1	Atp1a1	Nras
Acss1	Tmbim6	Uqcrfs1	Uqcrfs1	Dlat	Ndufa4	Ndufa4	Serpina1a
Acss3	Rab18	Hspa9	Hspa9	Dnm2	Suclg1	Suclg1	Atp5mk
Acta1	Lap3	Slc25a3	Slc25a3	Echs1	Neb	Neb	Gna11
Actn1	Acox1	Chchd3	Chchd3	Eef1a1	Decr1	Decr1	Lsmem2
Actn2	Ero1b	Atp5pd	Atp5pd	Eef2	Glud1	Glud1	Jagn1
Actn3	Uqcrfs1	Sdhb	Sdhb	Eno1	Aldh6a1	Aldh6a1	ATP6
Actn4	Aldh9a1	Atp5po	Atp5po	Erlin2	Prdx5	Prdx5	Pkp1
Actr3	Idh2	Ndufa9	Ndufa9	Erp29	Ndufb10	Ndufb10
Acyp2	Sptbn1	Ndufs2	Ndufs2	Erp44	Hspa8	Hspa8
Adam9	Ndufb4	Tufm	Tufm	Etfa	Cycs	Cycs
Adcy9	Atp5h	Srl	Srl	Etfdh	Ndufs7	Ndufs7
Add1	Slc25a1	Phb2	Phb2	Fh	Echs1	Echs1
Add2	Jup	Gapdh	Gapdh	Ganab	Letm1	Letm1
Adgre5	Dnm2	Etfa	Etfa	Glud1	Ndufb6	Ndufb6
Adh5	Actn1	Acadl	Acadl	Gna13	Pgk1	Pgk1
Adhfe1	Lrp1	Vdac3	Vdac3	Gnai2	Prdx1	Prdx1
Adpgk	Capza2	Acsl1	Acsl1	Gnas	Ndufb4	Ndufb4
Adsl	Hsp90b1	Idh2	Idh2	Gnb1	Samm50	Samm50
Adssl1	Itpr2	Eef1a2	Eef1a2	Got2	Ndufb5	Ndufb5
Afg1l	Uqcrc1	Pkm	Pkm	Gpd2	P4hb	P4hb
Afg3l2	Cyfip1	Cox4i1	Cox4i1	Gstp1	Cisd1	Cisd1
Agk	Rab1b	Cyc1	Cyc1	Hadha	Vcp	Vcp
Agl	Acsl4	Dlst	Dlst	Hadhb	Ldha	Ldha
Ago2	Cox4i1	Etfb	Etfb	Hsd17b4	Bdh1	Bdh1
Agpat1	Scd1	Phb	Phb	Hsp90ab1	Afg3l2	Afg3l2
Agpat3	Cltc	Cpt1b	Cpt1b	Hsp90b1	Tpi1	Tpi1
Agps	Vdac3	Ndufa10	Ndufa10	Hspa8	Eef2	Eef2
Ahnak	P4hb	Ndufv1	Ndufv1	Hspa9	Vapa	Vapa
Ahsa1	Atp2a2	Acadm	Acadm	Hspd1	Hsp90ab1	Hsp90ab1
Ahsg	Ndufb10	Idh3b	Idh3b	Hyou1	Pacsin3	Pacsin3
Aifm1	Prdx5	Etfdh	Etfdh	Idh2	Rab1a	Rab1a
Aimp1	Pgk1	Crat	Crat	Immt	Msn	Msn
Ak1	Glud1	Vdac2	Vdac2	Itgb1	Rdx	Rdx
Ak2	Rps3a	Cacna1s	Cacna1s	Lap3	Calr	Calr
Ak3	Rps14	Jph2	Jph2	Ldha	Hsp90b1	Hsp90b1
Akap12	Apoe	Cox5a	Cox5a	Letm1	Rab2a	Rab2a
Akap13	Rpl8	Ndufv2	Ndufv2	Lrp1	Mccc2	Mccc2
Akr1b1	Decr1	Ndufa13	Ndufa13	Maob	Abcb7	Abcb7
Akr7a2	Ass1	Uqcrb	Uqcrb	Mccc1	Anxa6	Anxa6
Alb	Tst	Aifm1	Aifm1	Mccc2	Mccc1	Mccc1
Aldh1l1	Rab32	Hhatl	Hhatl	Mdh1	Atp1b1	Atp1b1
Aldh3a2	Uggt1	Coq9	Coq9	Mdh2	Bcap31	Bcap31
Aldh4a1	Abcb7	Des	Des	Mfn1	Lap3	Lap3
Aldh5a1	Ero1a	Atp1a1	Atp1a1	Mlec	Pgm1	Pgm1
Aldh6a1	Letm1	Asph	Asph	Mogs	Maob	Maob
Aldh7a1	Ndufv2	Ndufa4	Ndufa4	Msn	Gnas	Gnas
Aldh9a1	Gnas	Oxct1	Oxct1	Mtdh	Rplp0	Rplp0
Aldoa	Tpi1	Nipsnap2	Nipsnap2	Mthfd1	Stoml2	Stoml2
Alg2	Etfa	Suclg1	Suclg1	Myh9	Rab18	Rab18
Ampd1	Ap2b1	Neb	Neb	Myo1b	Tmed10	Tmed10
Ank1	Ldha	Slc25a11	Slc25a11	Ncstn	Mlec	Mlec
Ank3	Hadhb	Eno3	Eno3	Ndrg2	Rpn1	Rpn1
Ankrd2	Picalm	Acads	Acads	Ndufa13	Rpl7	Rpl7
Ano10	Mdh2	Pcca	Pcca	Ndufa4	Rpl6	Rpl6
Ano6	Prdx1	Decr1	Decr1	Ndufa9	Sptbn1	Sptbn1
Anp32a	Canx	Hadh	Hadh	Ndufb10	Rala	Rala
Anpep	Atp6v1a	Glud1	Glud1	Ndufb4	Serpina3k	Serpina3k
Anxa1	Etfdh	Aldh6a1	Aldh6a1	Ndufb5	Slc16a1	Slc16a1
Anxa11	Ganab	Ndufs8	Ndufs8	Ndufb6	Hsd17b4	Hsd17b4
Anxa2	Serpina3k	Pdhx	Pdhx	Ndufs1	Ndrg2	Ndrg2
Anxa3	Qdpr	Atp5me	Atp5me	Ndufs2	Atp5c1
Anxa4	Pgrmc1	Jph1	Jph1	Ndufs3	Jup
Anxa5	Eef1a1	Prx	Prx	Ndufs7	Aldh2
Anxa6	Rps3	Ndufa2	Ndufa2	Ndufv1	Srprb
Anxa7	Gnb1	Ndufa7	Ndufa7	Ndufv2	Atp5c1
Aoc3	Vdac2	Eci1	Eci1	Nomo1	Jup
Ap1b1	Dlat	Prdx5	Prdx5	P4hb	Aldh2
Ap1m1	Cfl1	Atp5mg	Atp5mg	Pa2g4	Srprb
Ap2a1	Sfxn1	Ndufb10	Ndufb10	Pacsin3
Ap2a2	Hyou1	Hspa5	Hspa5	Park7
Ap2b1	Acsl1	Rtn2	Rtn2	Pc
Ap2m1	Hspa9	Sypl2	Sypl2	Pcyox1
Ap3d1	Hsp90ab1	Ndufs4	Ndufs4	Pdia3
Apmap	Slc25a3	Tnnt3	Tnnt3	Pdia6
Apoa1	Myh9	Ivd	Ivd	Pgk1
Apoa2	Sigmar1	Hspa8	Hspa8	Pgm1
Apoa4	Hspd1	Ndufb11	Ndufb11	Phb
Apobec2	Alb	Slc4a1	Slc4a1	Phb2
Apoc1	Rps8	Atp5pf	Atp5pf	Picalm
Apoc3	Sdhb	Pbxip1	Pbxip1	Ppib
Apoe	Afg3l2	Cpt2	Cpt2	Prdx1
Apoh	Cyc1	Coq8a	Coq8a	Prdx5
Apoo	Gna13	Cacnb1	Cacnb1	Prdx6
Apool	Mtdh	Cycs	Cycs	Prkcsh
App	Atp5a1	Ndufs7	Ndufs7	Qdpr
Aprt	Erp44	Sod2	Sod2	Rab14
Aqp1	Samm50	Cox6b1	Cox6b1	Rab18
Arf1	Acaa2	Prdx3	Prdx3	Rab1A
Arfip1	Gpd2	Trim72	Trim72	Rab1b
Arhgap1	Cisd1	Ndufb8	Ndufb8	Rab21
Arhgdia	Rpl7	Col1a1	Col1a1	Rab2a
Arl6ip5	Prdx6	Tmem38a	Tmem38a	Rab5b
Arl8b	Slc25a12	Pgam2	Pgam2	Rab7a
Armc10	Vapa	Ndufb9	Ndufb9	Rala
Arpc1b	Pgm1	Aldh4a1	Aldh4a1	Rdx
Arpc3	Phb2	Jsrp1	Jsrp1	Rpl10
Art1	Ap2a2	Echs1	Echs1	Rpl10a
Art3	Stoml2	Ndufa5	Ndufa5	Rpl18
Asah1	Ptdss1	Hsd17b10	Hsd17b10	Rpl4
Asph	Ndufs3	Sptb	Sptb	Rpl5
Aspn	Ndufa4	Letm1	Letm1	Rpl6
Aspscr1	Acat1	Speg	Speg	Rpl7
Atad1	Atp5o	Ndufa6	Ndufa6	Rpl8
Atad3	Ahcy	Camk2a	Camk2a	Rpl9
Atg9a	Rpl4	Nnt	Nnt	Rplp0
Atic	Immt	Ndufc2	Ndufc2	Rplp2
Atl2	Rpl10	Apoo	Apoo	Rpn1
Atl3	Atp5c1	Ndufb6	Ndufb6	Rps14
Atp13a1	Rab2a	Flnc	Flnc	Rps24
Atp1a1	Rpl5	Tnni2	Tnni2	Rps3
Atp1a2	Dgat2	Pgk1	Pgk1	Rps3a
Atp1b1	Pa2g4	Prdx1	Prdx1	Rps8
Atp1b2	Pc	Ndufb4	Ndufb4	Rps9
Atp1b3	Myo1b	Samm50	Samm50	Rrbp1
Atp1b4	Ap2a1	Uqcrq	Uqcrq	Samm50
Atp2a1	Atp5b	Ndufb5	Ndufb5	Sdha
Atp2a2	Eef2	Ndufa12	Ndufa12	Sdhb
Atp2a3	Rplp2	Ahnak	Ahnak	Serpina3k
Atp2b1	Hadha	Vim	Vim	Slc16a1
Atp5f1a	Ndufb5	Trap1	Trap1	Slc25a1
Atp5f1b	Hrsp12	Plec	Plec	Slc25a12
Atp5f1c	Idh1	P4hb	P4hb	Slc25a3
Atp5f1d	Rps9	Pccb	Pccb	Snd1
Atp5f1e	Fh	Ndufb7	Ndufb7	Sptbn1
Atp5if1	Hsd17b4	Rab10	Rab10	Stoml2
Atp5md	Aifm1	Lonp1	Lonp1	Suclg1
Atp5me	Msn	Cisd1	Cisd1	Tmed10
Atp5mf	Mfn1	Dysf	Dysf	Tpi1
Atp5mg	Rps24	Vcp	Vcp	Tst
Atp5mpl	Rrbp1	Tecr	Tecr	Uggt1
Atp5pb	Vdac1	Spta1	Spta1	Uqcrc1
Atp5pd	Mthfd1	Hibch	Hibch	Uqcrc2
Atp5pf	Snd1	Ak1	Ak1	Uqcrfs1
Atp5po	Phb	Ldha	Ldha	Vapa
Atp6v0a1	Eno1	Atp5mf	Atp5mf	Vcp
Atp6v0d1	Ndufv1	Oat	Oat	Vdac1
Atp6v1a	Cd81	Anxa2	Anxa2	Vdac2
Atp6v1b2	Rdx	Hspe1	Hspe1	Vdac3
Atp6v1e1	Actn4	Rtn4	Rtn4
Atp6v1h	Ndufs1	Bdh1	Bdh1
Atp8a1	Pcyox1	Pdk2	Pdk2
Atp9a	Cct8	Pvalb	Pvalb
Atpaf1	Mlec	Uqcrh	Uqcrh
Atpaf2	Rpn1	Afg3l2	Afg3l2
Auh	Cs	Fech	Fech
Aup1	Suclg1	Ank1	Ank1
B2m	Nomo1	Hrc	Hrc
Bag2	Got2	Bsg	Bsg
Banf1	Rala	Tpi1	Tpi1
Basp1	Aldh2	Eef2	Eef2
Bcam	Erp29	Vwa8	Vwa8
Bcap29	Rab7a	Acad9	Acad9
Bcap31	Ndufs7	Clybl	Clybl
Bcas1	Slc16a1	Timm50	Timm50
Bcat2	Rab14	Vapa	Vapa
Bckdha	Rab21	Col1a2	Col1a2
Bckdhb	Ndufa13	Ampd1	Ampd1
Bckdk	Abcd3	Hsp90ab1	Hsp90ab1
Bcl2l13	Echs1	Apool	Apool
Bcs1l	Atp1a1	Uqcr10	Uqcr10
Bdh1	Sdha	Pacsin3	Pacsin3
Bgn	Gnai2	Rab1a	Rab1a
Bnip3	Aco2	Plin4	Plin4
Bola3	Acadl	Fbn1	Fbn1
Bphl	Bcap31	Fitm1	Fitm1
Bpnt1	Ndufs2	Dbt	Dbt
Bsg	Aldh6a1	Pdpr	Pdpr
Btf3	Vcp	Atad3	Atad3
Btnl10	Atp1b1	Cox7c	Cox7c
Bves	Ddost	Ndufa8	Ndufa8
Bzw2	Mccc2	Msn	Msn
C1qa		Opa1	Opa1
C1qbp		Cryab	Cryab
C3		C1qbp	C1qbp
C4		Aspn	Aspn
C4bpa		Mpc2	Mpc2
C9		Acot2	Acot2
Ca1		Mpc1	Mpc1
Ca14		Rdx	Rdx
Ca3		Calr	Calr
Cab39		Ech1	Ech1
Cacna1s		Tmem109	Tmem109
Cacna2d1		Slc37a4	Slc37a4
Cacnb1		Tubb4b	Tubb4b
Cacng6		Vapb	Vapb
Cadm4		Cox7a2	Cox7a2
Calm3		Camk2g	Camk2g
Calr		Sdr39u1	Sdr39u1
Calu		Hsp90b1	Hsp90b1
Camk2a		Tfam	Tfam
Camk2b		Acadsb	Acadsb
Camk2d		Ndufb3	Ndufb3
Camk2g		Macrod1	Macrod1
Cand1		Ldb3	Ldb3
Cand2		Hibadh	Hibadh
Canx		Bcat2	Bcat2
Cap1		Tubb5	Tubb5
Cap2		Mmut	Mmut
Capg		Rab2a	Rab2a
Capn1		Cd36	Cd36
Capn2		Pmpcb	Pmpcb
Capns1		Rap1a	Rap1a
Capza1		Mccc2	Mccc2
Capza2		Abcb7	Abcb7
Capzb		Obscn	Obscn
Cars2		Ywhag	Ywhag
Casq1		Anxa6	Anxa6
Casq2		H1-4	H1-4
Cat		Mccc1	Mccc1
Cav1		Acot13	Acot13
Cav3		Mtch2	Mtch2
Cavin1		Timm44	Timm44
Cavin2		Ctsd	Ctsd
Cavin4		Atp5f1e	Atp5f1e
Cbr1		Fga	Fga
Cbr4		Fhl1	Fhl1
Ccdc127		Atp1b1	Atp1b1
Ccdc47		Pdk4	Pdk4
Ccdc51		Ndufa3	Ndufa3
Ccdc90b		Ndufa11	Ndufa11
Ccpg1		Tnnc2	Tnnc2
Cct2		Me3	Me3
Cct3		Dnaja3	Dnaja3
Cct4		Bckdha	Bckdha
Cct5		Ssbp1	Ssbp1
Cct6a		Mrps36	Mrps36
Cct7		Auh	Auh
Cct8		Dcn	Dcn
Cd163		Sqor	Sqor
Cd1d		Bcap31	Bcap31
Cd34		Suclg2	Suclg2
Cd36		Gpt2	Gpt2
Cd44		Iars2	Iars2
Cd47		Rac1	Rac1
Cd48		L2hgdh	L2hgdh
Cd55		Cdh13	Cdh13
Cd59		Pdp1	Pdp1
Cd81		Hmgcl	Hmgcl
Cd9		Ugp2	Ugp2
Cd99		Lap3	Lap3
Cdc42		Pgm1	Pgm1
Cdh13		Ehd2	Ehd2
Cdk5rap3		Pmpca	Pmpca
Cdnf		Bphl	Bphl
Cemip2		Maob	Maob
Ces1d		Cyb5r1	Cyb5r1
Cfh		Acad8	Acad8
Cfl1		Fabp4	Fabp4
Cfl2		Gpi	Gpi
Chchd3		Coq6	Coq6
Chchd6		Tf	Tf
Chid1		Mpst	Mpst
Chmp1a		Ighm	Ighm
Chmp4bl1		Eci2	Eci2
Chp1		Dmd	Dmd
Cisd1		Stim1	Stim1
Cisd2		Coq5	Coq5
Cisd3		Tmem38b	Tmem38b
Ckap4		Slc16a3	Slc16a3
Ckap5		Gnas	Gnas
Ckb		Gfm1	Gfm1
Ckm		Ca3	Ca3
Ckmt2		Rplp0	Rplp0
Clcn1		Stoml2	Stoml2
Clec10a		Gstk1	Gstk1
Clic4		Tspan8	Tspan8
Clip1		Pitrm1	Pitrm1
Clpb		Naca	Naca
Clpp		Rab18	Rab18
Clpx		Ndufs5	Ndufs5
Clta		Taco1	Taco1
Cltb		Art3	Art3
Cltc		Tmed10	Tmed10
Clybl		Fam210a	Fam210a
Cmc1		Lmna	Lmna
Cmpk2		Mlec	Mlec
Cndp2		Cbr4	Cbr4
Cnp		Mtarc2	Mtarc2
Cnst		Ndufv3	Ndufv3
Coa3		Rpn2	Rpn2
Cobl		Coq10a	Coq10a
Col14a1		Gnb2	Gnb2
Col1a1		Vcl	Vcl
Col1a2		Rpn1	Rpn1
Col6a1		Bcap29	Bcap29
Col6a2		Rpl7	Rpl7
Colec12		Ces1d	Ces1d
Comt		Glrx5	Glrx5
Comtd1		Abcb8	Abcb8
Copa		Prelp	Prelp
Copg1		Cavin1	Cavin1
Cops3		Atl2	Atl2
Cops8		Arl6ip5	Arl6ip5
Coq10a		Ecsit	Ecsit
Coq3		Rras2	Rras2
Coq5		Mgst3	Mgst3
Coq6		Bckdk	Bckdk
Coq7		Ppif	Ppif
Coq8a		Anxa7	Anxa7
Coq9		Nlrx1	Nlrx1
Coro1c		Fundc2	Fundc2
Cox11		Lactb	Lactb
Cox14		Rpl6	Rpl6
Cox16		Sptbn1	Sptbn1
Cox18		Col6a1	Col6a1
Cox19		Prxl2a	Prxl2a
Cox4i1		Pdlim5	Pdlim5
Cox5a		Mtfp1	Mtfp1
Cox5b		Hdhd5	Hdhd5
Cox6b1		Dnajc11	Dnajc11
Cox6c2		Agpat3	Agpat3
Cox7a2		Slc12a2	Slc12a2
Cox7a2l		Gstz1	Gstz1
Cox7b		Gpd1	Gpd1
Cox7c		Rala	Rala
Cp		Coq7	Coq7
Cpox		Dhrs4	Dhrs4
Cpq		Gpx4	Gpx4
Cpt1b		Rpl34	Rpl34
Cpt2		Reep5	Reep5
Crat		Sfxn3	Sfxn3
Creld1		Cfl2	Cfl2
Cryab		Gcdh	Gcdh
Cs		Nt5dc3	Nt5dc3
Cse1l		Serpina3k	Serpina3k
Csnk1a1		Hsdl2	Hsdl2
Csnk2a1		Zadh2	Zadh2
Csrp3		Mrps27	Mrps27
Cst3		Esyt1	Esyt1
Ctnna1		Micu3	Micu3
Ctnnb1		Tpt1	Tpt1
Ctnnd1		Rpl12	Rpl12
Ctsa		Scp2	Scp2
Ctsb		Mrps9	Mrps9
Ctsc		Rpl24	Rpl24
Ctsd		Txnrd2	Txnrd2
Ctsl		Lpl	Lpl
Cul1		Grpel1	Grpel1
Cul4a		Slc16a1	Slc16a1
Cul5		Hint2	Hint2
Cyb5a		Sccpdh	Sccpdh
Cyb5b		Sar1b	Sar1b
Cyb5r1		Mtx2	Mtx2
Cyb5r3		Gpc1	Gpc1
Cyc1		Timm23	Timm23
Cycs		Mrpl3	Mrpl3
D2hgdh		Casq2	Casq2
Dad1		Sec61a2	Sec61a2
Dag1		Mcu	Mcu
Daglb		Clpp	Clpp
Dap3		Psap	Psap
Dars1		Acot9	Acot9
Dbi		Dhrs7c	Dhrs7c
Dbt		Atad1	Atad1
Dcn		Zmpste24	Zmpste24
Dctn1		Mrpl11	Mrpl11
Dctn2		Uqcc2	Uqcc2
Ddah1		Pcmt1	Pcmt1
Ddah2		Dnajc19	Dnajc19
Ddost		Hsd17b4	Hsd17b4
Ddx1		Serpinh1	Serpinh1
Ddx3x		Mrpl12	Mrpl12
Ddx5		Prxl2b	Prxl2b
Decr1		Cd9	Cd9
Deptor		Slc27a1	Slc27a1
Des		Ptges2	Ptges2
Dglucy		Pon3	Pon3
Dguok		Ndrg2	Ndrg2
Dhodh		Hacd1	Hacd1
Dhrs4		Ghitm	Ghitm
Dhrs7		Sec22b	Sec22b
Dhrs7b		Mrps22	Mrps22
Dhrs7c		Atp5c1
Diaph1		Pdha1
Dlat		COX2
Dld		Dsp
Dlg1		Cox5b-ps
Dlst		Hbb-bs
Dmac2		Idh3g
Dmac2l		Bin1
Dmd		Pcx
Dmtn		Lrpprc
Dnaja1		Jup
Dnaja2		Atp5d
Dnaja3		Aldh2
Dnaja4		Cox6c
Dnajb11		Gatd3
Dnajb12		Hbat1
Dnajb4		Adss1
Dnajc11		SERPINB14
Dnajc13		Cox7a1
Dnajc16		H2bc9
Dnajc19		Hist2h4
Dnajc28		ATP8
Dnajc3		ND4
Dnajc30		ND2
Dnase1l1		Slc25a20
Dnm1l		ND1
Dnm2		ND5
Dnpep		Col6a3
Dpp4		Ubc
Dpp7		Cbr2
Dpysl2		Tuba1c
Dstn		Micos13
Dtna		EG433182
Dusp29		H2-Ke6
Dusp3		Ndufs6
Dync1h1		Rab7
Dync1i2		COI
Dynll2		Acad12
Dysf		Tnnt1
Ech1		Fahd2a
Echdc2		Atp5mj
Echdc3		H2A
Echs1		Mcpt4
Eci1		Ociad2
Eci2		Dsg1b
Ecpas		COX3
Ecsit		Tmem14c
Edf1		Nras
Eea1		Serpina1a
Eef1a1		Srprb
Eef1a2		Atp5mk
Eef1b2		Gna11
Eef1d		Lsmem2
Eef1g		Jagn1
Eef2		ATP6
Eepd1		Pkp1
Ehbp1
Ehbp1l1
Ehd1
Ehd2
Ehd4
Ehhadh
Eif2a
Eif2s1
Eif2s2
Eif2s3
Eif3a
Eif3f
Eif3j
Eif4a1
Eif4b
Eif4g1
Eif5a
Eloc
Emb
Emc1
Emc10
Emc2
Emc3
Emc4
Emc7
Emc8
Eml1
Endog
Eno1
Eno3
Enpp3
Enpp4
Entpd2
Epb41
Epb41l2
Epb42
Ephx1
Eprs
Erap1
Ergic1
Erlec1
Erlin1
Erlin2
Erp29
Erp44
Esd
Esyt1
Esyt2
Etf1
Etfa
Etfb
Etfdh
Ethe1
Exoc4
Exog
F13a1
Fabp3
Fabp4
Fahd1
Fahd2
Fam162a
Fam210a
Fam234a
Fam98a
Farsa
Farsb
Fbn1
Fbp2
Fbxo6
Fcer1g
Fdxr
Fech
Fermt2
Fga
Fgb
Fgg
Fh
Fhl1
Fhl3
Fis1
Fitm1
Fkbp11
Fkbp1a
Fkbp3
Fkbp8
Flad1
Flna
Flnb
Flnc
Flot1
Flot2
Fmod
Fn1
Foxred1
Fscn1
Fundc2
Fxn
Fxr1
Fyco1
Gadd45gip1
Galns
Galnt2
Ganab
Gapdh
Gatc
Gba
Gcdh
Gcsh
Gda
Gde1
Gdi1
Gdi2
Gdpd1
Get3
Gfm1
Gfm2
Ggt5
Ghitm
Glg1
Glipr2
Glo1
Glrx3
Glrx5
Gls
Glud1
Glul
Gna13
Gnai2
Gnai3
Gnaq
Gnas
Gnb1
Gnb2
Gng12
Gng2
Gng5
Gnpat
Golga4
Golga5
Golim4
Gosr2
Got1
Got2
Gpam
Gpc1
Gpd1
Gpd1l
Gpd2
Gpi
Gpt2
Gpx1
Gpx4
Gpx7
Grb10
Grn
Grpel1
Grsf1
Gsr
Gsta3
Gstk1
Gstm2
Gstp1
Gstz1
Gtpbp3
Gtpbp6
Guf1
Gyg1
Gypc
Gys1
H1-0
H1-4
H1-5
H2ac18
H2az1
H4c2
Hacd1
Hacd3
Hadh
Hadha
Hadhb
Hars2
Hba1
Hbs1l
Hccs
Hdhd5
Hdlbp
Hectd1
Hexa
Hexb
Hhatl
Hibadh
Hibch
Higd1a
Higd2a
Hint2
Hint3
Hist1h1c
Hist1h1d
Hk1
Hk2
Hmgb1
Hmgcl
Hmox2
Hnrnpk
Hp
Hpx
Hras
Hrc
Hrg
Hsd17b10
Hsd17b12
Hsd17b4
Hsd17b8
Hsdl1
Hsdl2
Hsp90aa1
Hsp90ab1
Hsp90b1
Hspa12b
Hspa1b
Hspa4
Hspa5
Hspa8
Hspa9
Hspb1
Hspb6
Hspb7
Hspd1
Hspe1
Hyou1
Iars2
Iba57
Ide
Idh2
Idh3a
Idh3B
Ifnl1
Igf2r
Igg-2a
Igh-1a
Ighm
Igtp
Ikbip
Ilk
Ilvbl
Immt
Ipo5
Iqgap1
Irgm
Isca1
Isca2
Iscu
Isoc2
Ist1
Itga2b
Itga6
Itga7
Itgav
Itgb1
Itgb2
Itgb3
Itih3
Itih4
Ivd
Jph1
Jph2
Jsrp1
Kars1
Kcnj11
Kcnma1
Kif5b
Klhl31
Klhl40
Klhl41
Kpnb1
Ktn1
Kyat3
L2hgdh
Lactb
Lactb2
Lama2
Lamb2
Lamp1
Lamp2
Lamtor1
Lamtor2
Lamtor5
Lancl1
Lap3
Lars2
Lasp1
Lbr
Lclat1
Lcp1
Ldb3
Ldha
Ldhb
Ldhd
Lemd2
Letm1
Lgals1
Lgals3
Lias
Lims1
Lipe
Lman1
Lman2
Lmcd1
Lmna
Lmnb1
Lmod3
Lnpep
Lnpk
LOC100359687
LOC100910708
LOC100911130
LOC100911440
LOC100912599
LOC108348074
LOC683897
LOC684270
LOC687508
Lonp1
Lpcat3
Lpl
Lrig1
Lrp1
Lrpap1
Lrrc47
Lrrc57
Lrrc59
Lum
Lxn
Lypla1
Lyrm4
Lyrm9
Macrod1
Magt1
Maip1
Man2a2
Manf
Maoa
Maob
Map2k1
Map2k2
Map3k20
Map4
Map7d1
Marcks
Marcksl1
Mavs
Mb
Mboat7l1
Mbp
Mcat
Mccc1
Mccc2
Mcee
Mcu
Mdh1
Mdh2
Me2
Me3
Mecr
Mesd
Metap1
Mettl7a
Mfn1
Mfn2
Mgll
Mgst3
Mia2
Mia3
Micu1
Micu2
Micu3
Minpp1
Mipep
Mlec
Mlip
Mlycd
Mmaa
Mmab
Mme
Mmut
Mogs
Mospd1
Mpc1
Mpc2
Mpst
Mpz
Mrc1
Mreg
Mrpl10
Mrpl11
Mrpl12
Mrpl13
Mrpl14
Mrpl15
Mrpl16
Mrpl19
Mrpl2
Mrpl20
Mrpl21
Mrpl22
Mrpl23
Mrpl24
Mrpl27
Mrpl28
Mrpl3
Mrpl32
Mrpl33
Mrpl34
Mrpl37
Mrpl38
Mrpl39
Mrpl4
Mrpl40
Mrpl41
Mrpl43
Mrpl44
Mrpl45
Mrpl46
Mrpl47
Mrpl48
Mrpl49
Mrpl50
Mrpl51
Mrpl53
Mrpl55
Mrpl57
Mrpl58
Mrpl9
Mrps11
Mrps15
Mrps16
Mrps18b
Mrps21
Mrps22
Mrps23
Mrps25
Mrps26
Mrps27
Mrps30
Mrps31
Mrps34
Mrps35
Mrps36
Mrps6
Mrps7
Mrps9
Mrs2
Msn
Mtarc2
Mt-atp8
Mtch2
Mtco2
Mt-Cyb
Mtdh
Mtfp1
Mthfd1
Mtif2
Mtif3
Mtnd1
Mtnd4
Mtnd5
Mtx1
Mtx2
Mul1
Mvp
Myadm
Mybpc1
Mybpc2
Mybph
Myh1
Myh11
Myh14
Myh15
Myh2
Myh4
Myh7
Myh9
Myl1
Myl12b
Myl2
Myl3
Myl6
Mylk
Mylk2
Mylpf
Myo15a
Myo1b
Myo1c
Myo1d
Myof
Myom1
Myom2
Myot
Myoz1
Myoz3
Naca
Nadk2
Naga
Nampt
Nap1l4
Napa
Napg
Nars
Nars2
Naxd
Naxe
Nbas
Ncam1
Nceh1
Ncl
Ncln
Ncstn
Ndrg2
Ndufa10
Ndufa11
Ndufa12
Ndufa13
Ndufa2
Ndufa3
Ndufa4
Ndufa5
Ndufa6
Ndufa7
Ndufa8
Ndufa9
Ndufab1
Ndufaf1
Ndufaf2
Ndufaf3
Ndufaf4
Ndufaf5
Ndufaf6
Ndufaf7
Ndufb1
Ndufb10
Ndufb11
Ndufb3
Ndufb4
Ndufb5
Ndufb6
Ndufb7
Ndufb8
Ndufb9
Ndufc2
Ndufs1
Ndufs2
Ndufs3
Ndufs4
Ndufs5
Ndufs7
Ndufs8
Ndufv1
Ndufv2
Ndufv3
Neb
Nedd4
Nefl
Nefm
Nfs1
Niban1
Niban2
Nid1
Nipsnap2
Nit2
Nln
Nlrx1
Nme2
Nmnat3
Nmt1
Nnt
Nol3
Nomo1
Nos3
Npc1
Npepps
Nptn
Nqo1
Nsfl1c
Nt5c1a
Nt5dc3
Nt5e
Nubpl
Nucb1
Nudc
Nudt19
Oat
Obscn
Ociad1
Odr4
Ogdh
Ogn
Oma1
Opa1
Osbp
Oxa1l
Oxct1
Oxnad1
Oxsm
P4ha1
P4hb
Pa2g4
Pabpc1
Pacsin2
Pacsin3
Pam16
Park7
Parl
Parp14
Parp3
Pbxip1
Pc
Pcbp2
Pcca
Pccb
Pcmt1
Pcyox1
Pcyt1a
Pdcd6ip
Pde2a
Pdf
Pdhb
Pdhx
Pdia3
Pdia4
Pdia6
Pdk1
Pdk2
Pdk4
Pdlim1
Pdlim3
Pdlim5
Pdlim7
Pdp1
Pdpr
Pebp1
Pecam1
Pecr
Pet100
Pex12
Pex14
Pf4
Pfkm
Pgam2
Pgam5
Pgk1
Pgm1
Pgrmc2
Phb
Phb2
Phka1
Phkb
Phkg1
Phyh
Pi4k2a
Picalm
Pigs
Pigt
Pip4k2b
Pisd
Pitpna
Pitrm1
Pkm
Pla2g6
Plbd1
Plcb4
Plec
Plg
Plgrkt
Plin4
Plp1
Plp2
Plpbp
Plpp3
Plpp7
Pls3
Plxnb2
Pm20d2
Pmp2
Pmpca
Pmpcb
Pnkd
Pnp
Pnpla8
Pnpt1
Poldip2
Pomgnt2
Pon2
Pon3
Popdc2
Por
Ppa2
Ppbp
Ppia
Ppib
Ppid
Ppif
Ppox
Ppp1r3a
Ppp2r1a
Ppp3ca
Ppt1
Pptc7
Prdx1
Prdx2
Prdx3
Prdx4
Prdx5
Prdx6
Preb
Prelp
Prkaa2
Prkaca
Prkag1
Prkar1a
Prkar2a
Prkcq
Prkcsh
Prnp
Prx
Prxl2a
Prxl2b
Psap
Psma1
Psma2
Psma3
Psma4
Psma5
Psma6
Psma7
Psmb7
Psmc1
Psmc2
Psmc3
Psmc5
Psmc6
Psmd1
Psmd11
Psmd13
Psmd14
Psmd2
Psmd4
Psmd5
Psme1
Ptcd3
Ptges2
Ptma
Ptp4a2
Ptpmt1
Ptprc
Ptrh2
Pura
Pvalb
Pycr3
Pygb
Pygm
Qdpr
Rab10
Rab11a
Rab12
Rab14
Rab18
Rab1A
Rab1b
Rab21
Rab22a
Rab2a
Rab35
Rab3a
Rab5a
Rab5b
Rab5c
Rab7a
Rab8a
Rab8b
Rac1
Rack1
Rala
Ralb
Ran
Rap1a
Rap1b
Rap2b
Rap2c
Rars1
Rcn1
Rdh13
Rdh14
Rdx
Reep1
Reep5
Retsat
RGD1560334_pre
RGD1565784
Rhoa
Rhog
Rmdn1
Rnf170
Rnh1
Rnpep
Rock1
Rock2
Romo1
Rpl10
Rpl10a
Rpl11
Rpl12
Rpl13
Rpl13a
Rpl14
Rpl15
Rpl17
Rpl18
Rpl18a
Rpl19
Rpl21
Rpl22
Rpl23
Rpl23a
Rpl24
Rpl26
Rpl27
Rpl27a
Rpl28
Rpl29
Rpl3
Rpl30
Rpl31
Rpl32
Rpl34
Rpl35
Rpl35a
Rpl36
Rpl36a
Rpl37a-ps1
Rpl38
Rpl3l
Rpl4
Rpl5
Rpl6
Rpl7
Rpl7a
Rpl8
Rpl9
Rplp0
Rplp1
Rplp2
Rpn1
Rpn2
Rps10
Rps11
Rps12
Rps13
Rps14
Rps15
Rps15a
Rps16
Rps17
Rps18
Rps19
Rps2
Rps20
Rps21
Rps23
Rps24
Rps27a
Rps27l
Rps28
Rps3
Rps3a
Rps4x
Rps5
Rps6
Rps7
Rps8
Rps9
Rpsa
Rras
Rras2
Rrbp1
Rtca
Rtcb
Rtn2
Rtn4
Rtn4ip1
Rtraf
Ryr1
S100a10
S100a6
Sacm1l
Samm50
Sar1b
Sars2
Sbds
Sbk2
Scamp1
Scamp3
Scarb2
Sccpdh
Scfd1
Scn1b
Scn4a
Scn4b
Sco1
Scp2
Scpep1
Sdha
Sdhaf2
Sdhb
Sdhc
Sdhd
Sdr39u1
Sec22b
Sec23a
Sec31a
Sec61a2
Sec61b
Sec61g
Sec62
Sec63
Sel1l
Selenbp1
Selenof
Sema3c
Sema7a
Septin11
Septin2
Septin7
Septin9
Serbp1
Serpina1
Serpina3k
Serpinc1
Serpinf1
Serpinh1
Setd3
Sfxn3
Sgca
Sgcb
Sgcd
Sgcg
Sgpl1
Sh3glb1
Shmt2
Siglec1
Sirt2
Sirt3
Skp1
Slc12a2
Slc16a1
Slc16a3
Slc25a1
Slc25a10
Slc25a11
Slc25a12
Slc25a13
Slc25a19
Slc25a24
Slc25a29
Slc25a3
Slc25a35
Slc25a4
Slc25a42
Slc25a46
Slc25a5
Slc25a51
Slc27a1
Slc2a4
Slc30a9
Slc37a4
Slc3a2
Slc43a1
Slc43a2
Slc44a2
Slc4a1
Slirp
Slk
Slmap
Smim26
Smpdl3b
Smpx
Smtnl1
Smtnl2
Smyd1
Smyd2
Snap23
Snapin
Sncg
Snd1
Snta1
Sntb1
Snx2
Snx5
Sod1
Sod2
Spag9
Spart
Spcs3
Speg
Spg7
Spryd4
Spryd7
Spta1
Sptan1
Sptb
Sptbn1
Sqor
Sri
Srl
Srpra
Ssbp1
Sspn
Ssr1
Ssr3
Ssr4
St13
Stab1
Stac3
Stat5b
Stbd1
Steap3
Steap4
Stim1
Stim2
Stip1
Stom
Stoml2
Stt3a
Stt3b
Stub1
Stx12
Stx4
Stx7
Stx8
Stxbp1
Stxbp3
Sucla2
Suclg1
Suclg2
Sun2
Supv3l1
Surf1
Susd2
Svip
Syncrip
Synj2bp
Synm
Synpo2
Sypl1
Sypl2
Taco1
Tagln
Tagln2
Tap1
Tapbp
Tapt1
Tars2
Tbc1d17
Tbrg4
Tcp1
Tecr
Tefm
Tf
Tfam
Tfrc
Tgfbi
Tgm2
Thbs4
Timm10
Timm13
Timm21
Timm23
Timm29
Timm44
Timm50
Timm8a
Timm8b
Timm9
Timmdc1
Tkt
Tln1
Tln2
Tm9sf2
Tm9sf3
Tm9sf4
Tmco1
Tmed1
Tmed10
Tmed2
Tmed4
Tmed7
Tmed9
Tmem109
Tmem11
Tmem126a
Tmem126b
Tmem131l
Tmem143
Tmem186
Tmem214
Tmem33
Tmem38a
Tmem38b
Tmem43
Tmem65
Tmem70
Tmlhe
Tmod1
Tmsb4x
Tmx2
Tmx3
Tnnc1
Tnnc2
Tnni1
Tnni2
Tnnt3
Tomm20
Tomm22
Tomm34
Tomm40
Tomm40l
Tomm5
Tomm6
Tomm70
Tor1aip2
Tpd52l2
Tpi1
Tpm1
Tpm3
Tpm4
Tpp1
Tppp3
Tpt1
Trabd
Trap1
Trappc8
Trdn
Trim72
Trip10
Tsfm
Tspan8
Tst
Tuba4a
Tuba8
Tubb2a
Tubb4b
Tubb5
Tufm
Txn
Txn2
Txndc5
Txnrd2
Uba1
Ube2d2
Ube2m
Ube2n
Ubl3
Ubtd1
Ubxn4
Ucp3
Ufd1
Ufsp2
Uggt1
Ugp2
Unc45b
Uqcc1
Uqcc2
Uqcr10
Uqcrb
Uqcrc1
Uqcrc2
Uqcrfs1
Uqcrh
Uqcrq
Usp14
Usp5
Vamp2
Vamp3
Vamp5
Vamp7
Vapa
Vapb
Vars1
Vat1
Vcl
Vcp
Vdac1
Vdac2
Vdac3
Vim
Vkorc1l1
Vldlr
Vps13c
Vps35
Vps39
Vps45
Vps4a
Vti1b
Vtn
Vwa8
Wasf2
Wdr1
Wdr62
Wfs1
Xdh
Xpnpep3
Xpo1
Yars1
Yars2
Yme1l1
Ywhab
Ywhae
Ywhag
Ywhah
Ywhaq
Ywhaz
Zadh2
Zmpste24
