## Supplementary document 2 for "Altered relaxation and Mitochondria-Endoplasmic Reticulum Contacts Precede Major (Mal)adaptations in Aging Skeletal Muscle and are Prevented by Exercise"

### Sheet: Aging
MAM proteins up with age (p <0.05)	Log2 Fold Change (eAMD/HYA)	MAM proteins down with age (p <0.05)	Log2 Fold Change (eAMD/HYA)
Atp2a1	0.85	Gpd2	-0.28
Pygm	0.93	Ryr1	-0.13
Pfkm	1.24	Vdac1	-0.44
Ckm	0.66	Nnt	-3.66
Hadha	0.27	Sptb	-0.5
Pkm	0.47	Spta1	-0.56
Prx	0.32	Vdac2	-0.33
Gapdh	0.36	Cpt1b	-0.23
Trim72	0.58	Slc4a1	-0.43
Aldh2	0.44	Speg	-0.32
Hspa5	0.77	Jph2	-0.29
Eno3	0.5	Opa1	-0.39
Hspd1	0.19	Etfa	-0.22
Atp5f1b	0.22	Sod2	-0.5
P4hb	0.5	Cacna2d1	-0.2
Prdx5	0.29	Cacna1s	-0.25
Jup	0.25	Cycs	-0.4
Atp5f1a	0.19	Hadh	-0.22
Dysf	0.34	Vdac3	-0.39
Clybl	0.3	Hibadh	-0.29
Ivd	0.34	Cs	-0.22
Sdha	0.18	Fh	-0.17
Etfdh	0.17	Acsl1	-0.23
Ldha	0.42	Ank1	-0.3
Dld	0.19	Rtn2	-0.43
Acads	0.18	Ndufa5	-0.37
Aldoa	0.12	Sypl2	-0.64
Vwa8	0.24	Rtn4	-0.34
Rab2a	0.41	Suclg2	-0.35
Ugp2	0.57	Aldh4a1	-0.15
Pbxip1	0.34	Tnnt3	-0.23
Dlst	0.22	Ndufa12	-0.3
Pgam2	0.25	Sucla2	-0.08
Ak1	0.46	Uqcrb	-0.24
Tuba1c	0.27	Ahnak	-0.33
Lonp1	0.15	Cryab	-0.28
Ndufs1	0.15	Casq1	-0.11
Hhatl	0.3	Atp5pf	-0.28
Acot2	0.27	Des	-0.14
Atp5me	0.33	Tnni2	-0.38
Hbat1	0.45	Ndufb3	-0.29
Rab10	0.51	Ldb3	-0.43
Bdh1	0.47	Obscn	-0.92
Rab1a	0.47	Tf	-0.55
Slc37a4	1.31	Slc16a3	-0.43
Acadsb	0.32	Gstk1	-0.13
Asph	0.32	Mtarc2	-0.13
Fbn1	0.22	Casq2	-0.85
Ogdh	0.11
Coq9	0.23
Pcca	0.19
Pgk1	0.5
Dbt	0.21
Col6a3	0.25
Aldh6a1	0.14
Aspn	0.59
Dcn	0.26
Ca3	0.28
Chchd3	0.15
Anxa2	0.22
Tpi1	0.37
Atp1a1	0.28
Hsp90b1	0.6
Prdx1	0.18
Atp5d	0.47
Ubc	0.19
Ndufs6	0.25
Ctsd	0.75
Fga	0.68
Cdh13	0.45
Ehd2	0.25
Fabp4	0.77
Tmem38b	0.63

### Sheet: Exercise
MAM proteins up with exercise (p <0.05)	Log2 Fold Change (eAMD+Ex./eAMD)	MAM proteins down with exercise (p <0.05)	Log2 Fold Change (eAMD+Ex./eAMD)
Spta1	0.81	Trdn	-0.79
Sptb	0.69	Atp2a1	-0.8
Pkm	0.49	Ryr1	-0.24
Flnc	0.79	Jph1	-0.51
Aldoa	0.39	Cacna2d1	-0.33
Opa1	0.6	Asph	-0.89
Prdx1	1.17	Atp1a2	-0.32
Eef1a2	1.03	Pvalb	-1.07
Ckm	0.36	Cacnb1	-0.4
Adss1	0.99	Mdh2	-0.26
Ckmt2	0.67	Slc37a4	-1.09
Acsl1	0.42	P4hb	-0.35
Col1a1	1.58	Dld	-0.29
Anxa6	0.79	Hhatl	-0.47
Tuba1c	0.82	Atp5f1a	-0.12
Hspa8	0.39	Hadha	-0.16
Col6a3	0.46	Cacna1s	-0.21
Ampd1	0.57	Camk2a	-0.39
Idh2	0.39	Tmem38b	-0.68
Echs1	0.28	Pbxip1	-0.31
Got2	0.44	Bin1	-0.23
Etfa	0.43	Prdx5	-0.22
Vdac1	0.28	Ctsd	-0.78
Hbb-bs	1.47	Tf	-0.36
Ndufa5	0.9
Eef2	0.55
Vim	0.6
Tubb4b	0.97
Fhl1	1.78
Gstk1	0.51
Rras2	0.38
Casq2	0.69
Slc4a1	0.38
Pgam2	0.48
Ank1	0.26
Ahnak	0.59
Srl	0.24
Ndufa12	0.55
Cycs	0.49
Ndufb6	0.77
Ywhag	0.66
Nnt	0.45
Pcx	0.12
Des	0.36
Sdhb	0.32
Hibadh	0.24
