## Supplementary document 3 for "Altered relaxation and Mitochondria-Endoplasmic Reticulum Contacts Precede Major (Mal)adaptations in Aging Skeletal Muscle and are Prevented by Exercise"

### Sheet: Supplementary document 3
	ID	Description	setSize	enrichmentScore	NES	pvalue	p.adjust	qvalue	rank	leading_edge	core_enrichment
GO:0031967	GO:0031967	organelle envelope	36	-0.457643	-1.73921	0.00423769	0.00423769	0.192023	39	tags=50%, list=32%, signal=48%	Hadh/Cpt1b/Acsl1/Uqcrb/Gpd2/Atp5pf/Ndufb3/Ndufa12/Vdac2/Rtn4/Ndufa5/Opa1/Vdac3/Cycs/Slc16a3/Vdac1/Sod2/Nnt
GO:0031975	GO:0031975	envelope	36	-0.457643	-1.73921	0.00423769	0.00423769	0.192023	39	tags=50%, list=32%, signal=48%	Hadh/Cpt1b/Acsl1/Uqcrb/Gpd2/Atp5pf/Ndufb3/Ndufa12/Vdac2/Rtn4/Ndufa5/Opa1/Vdac3/Cycs/Slc16a3/Vdac1/Sod2/Nnt
GO:0005783	GO:0005783	endoplasmic reticulum	25	0.530702	1.8362	0.00484307	0.00484307	0.192023	21	tags=44%, list=17%, signal=46%	Slc37a4/Pygm/Atp2a1/Hspa5/Fga/Tmem38b/Hsp90b1/Rab10/P4hb/Pkm/Rab1a
GO:0043226	GO:0043226	organelle	105	-0.398728	-1.58422	0.0115135	0.0115135	0.2553	66	tags=60%, list=55%, signal=206%	Anxa2/Dbt/Hspd1/Atp5f1a/Dld/Pcca/Ubc/Sdha/Acads/Prdx1/Etfdh/Lonp1/Ndufs1/Chchd3/Aldh6a1/Aldoa/Ogdh/Sucla2/Casq1/Ryr1/Gstk1/Mtarc2/Des/Aldh4a1/Cacna2d1/Etfa/Hadh/Cs/Cpt1b/Acsl1/Tnnt3/Uqcrb/Cacna1s/Gpd2/Cryab/Atp5pf/Jph2/Hibadh/Ndufb3/Ank1/Ndufa12/Speg/Vdac2/Ahnak/Rtn4/Suclg2/Ndufa5/Tnni2/Opa1/Vdac3/Cycs/Slc4a1/Rtn2/Ldb3/Slc16a3/Vdac1/Sptb/Sod2/Spta1/Sypl2/Casq2/Obscn/Nnt
GO:0043229	GO:0043229	intracellular organelle	105	-0.398728	-1.58422	0.0115135	0.0115135	0.2553	66	tags=60%, list=55%, signal=206%	Anxa2/Dbt/Hspd1/Atp5f1a/Dld/Pcca/Ubc/Sdha/Acads/Prdx1/Etfdh/Lonp1/Ndufs1/Chchd3/Aldh6a1/Aldoa/Ogdh/Sucla2/Casq1/Ryr1/Gstk1/Mtarc2/Des/Aldh4a1/Cacna2d1/Etfa/Hadh/Cs/Cpt1b/Acsl1/Tnnt3/Uqcrb/Cacna1s/Gpd2/Cryab/Atp5pf/Jph2/Hibadh/Ndufb3/Ank1/Ndufa12/Speg/Vdac2/Ahnak/Rtn4/Suclg2/Ndufa5/Tnni2/Opa1/Vdac3/Cycs/Slc4a1/Rtn2/Ldb3/Slc16a3/Vdac1/Sptb/Sod2/Spta1/Sypl2/Casq2/Obscn/Nnt
GO:0005740	GO:0005740	mitochondrial envelope	33	-0.443994	-1.61717	0.0164118	0.0164118	0.2553	39	tags=48%, list=32%, signal=45%	Hadh/Cpt1b/Acsl1/Uqcrb/Gpd2/Atp5pf/Ndufb3/Ndufa12/Vdac2/Ndufa5/Opa1/Vdac3/Cycs/Vdac1/Sod2/Nnt
GO:0005743	GO:0005743	mitochondrial inner membrane	27	-0.471479	-1.61809	0.0171706	0.0171706	0.2553	34	tags=44%, list=28%, signal=41%	Uqcrb/Gpd2/Atp5pf/Ndufb3/Ndufa12/Vdac2/Ndufa5/Opa1/Vdac3/Vdac1/Sod2/Nnt
GO:0019866	GO:0019866	organelle inner membrane	27	-0.471479	-1.61809	0.0171706	0.0171706	0.2553	34	tags=44%, list=28%, signal=41%	Uqcrb/Gpd2/Atp5pf/Ndufb3/Ndufa12/Vdac2/Ndufa5/Opa1/Vdac3/Vdac1/Sod2/Nnt
GO:0005789	GO:0005789	endoplasmic reticulum membrane	12	0.572503	1.66009	0.0215965	0.0215965	0.256189	28	tags=58%, list=23%, signal=50%	Slc37a4/Atp2a1/Hspa5/Hsp90b1/Rab10/Rab1a/Rab2a
GO:0042175	GO:0042175	nuclear outer membrane-endoplasmic reticulum membrane network	12	0.572503	1.66009	0.0215965	0.0215965	0.256189	28	tags=58%, list=23%, signal=50%	Slc37a4/Atp2a1/Hspa5/Hsp90b1/Rab10/Rab1a/Rab2a
GO:0098827	GO:0098827	endoplasmic reticulum subcompartment	13	0.557849	1.65099	0.0236918	0.0236918	0.256189	28	tags=54%, list=23%, signal=46%	Slc37a4/Atp2a1/Hspa5/Hsp90b1/Rab10/Rab1a/Rab2a
GO:0031984	GO:0031984	organelle subcompartment	14	0.534793	1.61809	0.026917	0.026917	0.263123	28	tags=50%, list=23%, signal=43%	Slc37a4/Atp2a1/Hspa5/Hsp90b1/Rab10/Rab1a/Rab2a
GO:0031966	GO:0031966	mitochondrial membrane	32	-0.425298	-1.53775	0.0297455	0.0297455	0.263123	39	tags=47%, list=32%, signal=43%	Hadh/Cpt1b/Acsl1/Uqcrb/Gpd2/Atp5pf/Ndufb3/Ndufa12/Vdac2/Ndufa5/Opa1/Vdac3/Vdac1/Sod2/Nnt
GO:0012505	GO:0012505	endomembrane system	37	0.400347	1.51212	0.0309694	0.0309694	0.263123	21	tags=32%, list=17%, signal=39%	Slc37a4/Pygm/Atp2a1/Hspa5/Ctsd/Fga/Tmem38b/Hsp90b1/Rab10/P4hb/Pkm/Rab1a
