## Supplementary document 4 for "Altered relaxation and Mitochondria-Endoplasmic Reticulum Contacts Precede Major (Mal)adaptations in Aging Skeletal Muscle and are Prevented by Exercise"

### Sheet: Supplementary document 4
	ID	Description	setSize	enrichmentScore	NES	pvalue	p.adjust	qvalue	rank	leading_edge	core_enrichment
GO:0009057	GO:0009057	macromolecule catabolic process	11	0.721848	2.04002	0.000671936	0.000671936	0.167615	13	tags=55%, list=11%, signal=54%	Pfkm/Pygm/Hspa5/Ctsd/Hsp90b1/Trim72
GO:0010033	GO:0010033	response to organic substance	31	0.547497	2.01727	0.000860963	0.000860963	0.167615	26	tags=48%, list=21%, signal=51%	Slc37a4/Pygm/Atp2a1/Hspa5/Fabp4/Ctsd/Fga/Tmem38b/Hsp90b1/Trim72/Rab10/P4hb/Pkm/Cdh13/Aldh2
GO:0005975	GO:0005975	carbohydrate metabolic process	18	0.617168	2.02927	0.00117789	0.00117789	0.167615	31	tags=61%, list=26%, signal=53%	Slc37a4/Pfkm/Pygm/Ugp2/Eno3/Pgk1/Pkm/Ldha/Tpi1/Gapdh/Dysf
GO:0009059	GO:0009059	macromolecule biosynthetic process	30	0.522607	1.91111	0.00202848	0.00202848	0.167615	40	tags=63%, list=33%, signal=56%	Slc37a4/Pfkm/Hspa5/Fabp4/Fga/Hsp90b1/Ugp2/P4hb/Pgk1/Pkm/Rab1a/Cdh13/Gapdh/Dysf/Pbxip1/Prx/Asph/Hhatl/Prdx5
GO:0042391	GO:0042391	regulation of membrane potential	9	-0.754507	-1.99654	0.002292	0.002292	0.167615	8	tags=33%, list=7%, signal=34%	Sod2/Casq2/Nnt
GO:0006007	GO:0006007	glucose catabolic process	9	0.707172	1.89273	0.002665	0.002665	0.167615	30	tags=78%, list=25%, signal=63%	Pfkm/Eno3/Pgk1/Pkm/Ldha/Tpi1/Gapdh
GO:0019320	GO:0019320	hexose catabolic process	9	0.707172	1.89273	0.002665	0.002665	0.167615	30	tags=78%, list=25%, signal=63%	Pfkm/Eno3/Pgk1/Pkm/Ldha/Tpi1/Gapdh
GO:0046365	GO:0046365	monosaccharide catabolic process	9	0.707172	1.89273	0.002665	0.002665	0.167615	30	tags=78%, list=25%, signal=63%	Pfkm/Eno3/Pgk1/Pkm/Ldha/Tpi1/Gapdh
GO:0005996	GO:0005996	monosaccharide metabolic process	12	0.654125	1.89582	0.00384742	0.00384742	0.170927	30	tags=67%, list=25%, signal=56%	Slc37a4/Pfkm/Eno3/Pgk1/Pkm/Ldha/Tpi1/Gapdh
GO:0006006	GO:0006006	glucose metabolic process	12	0.654125	1.89582	0.00384742	0.00384742	0.170927	30	tags=67%, list=25%, signal=56%	Slc37a4/Pfkm/Eno3/Pgk1/Pkm/Ldha/Tpi1/Gapdh
GO:0019318	GO:0019318	hexose metabolic process	12	0.654125	1.89582	0.00384742	0.00384742	0.170927	30	tags=67%, list=25%, signal=56%	Slc37a4/Pfkm/Eno3/Pgk1/Pkm/Ldha/Tpi1/Gapdh
GO:0010243	GO:0010243	response to organonitrogen compound	18	0.57305	1.88421	0.00433391	0.00433391	0.170927	25	tags=56%, list=21%, signal=52%	Pygm/Atp2a1/Hspa5/Ctsd/Tmem38b/Hsp90b1/Trim72/Rab10/Pkm/Cdh13
GO:1901698	GO:1901698	response to nitrogen compound	19	0.561766	1.86438	0.00441621	0.00441621	0.170927	19	tags=47%, list=16%, signal=47%	Pygm/Atp2a1/Hspa5/Ctsd/Tmem38b/Hsp90b1/Trim72/Rab10/Pkm
GO:0016052	GO:0016052	carbohydrate catabolic process	12	0.638516	1.85058	0.00559906	0.00559906	0.180828	30	tags=67%, list=25%, signal=56%	Pfkm/Pygm/Eno3/Pgk1/Pkm/Ldha/Tpi1/Gapdh
GO:0010467	GO:0010467	gene expression	28	0.489809	1.76233	0.00732062	0.00732062	0.180828	40	tags=61%, list=33%, signal=53%	Slc37a4/Pfkm/Hspa5/Fabp4/Fga/Hsp90b1/P4hb/Pgk1/Pkm/Rab1a/Cdh13/Gapdh/Dysf/Pbxip1/Prx/Asph/Prdx5
GO:1901615	GO:1901615	organic hydroxy compound metabolic process	5	0.775862	1.69849	0.00788074	0.00788074	0.180828	31	tags=100%, list=26%, signal=78%	Slc37a4/Aldh2/Ldha/Tpi1/Dysf
GO:0009719	GO:0009719	response to endogenous stimulus	21	0.509756	1.73442	0.00815489	0.00815489	0.180828	19	tags=43%, list=16%, signal=44%	Atp2a1/Hspa5/Ctsd/Tmem38b/Hsp90b1/Aspn/Trim72/Rab10/Pkm
GO:0006735	GO:0006735	NADH regeneration	8	0.690498	1.78394	0.00827773	0.00827773	0.180828	30	tags=75%, list=25%, signal=60%	Pfkm/Eno3/Pgk1/Pkm/Tpi1/Gapdh
GO:0061620	GO:0061620	glycolytic process through glucose-6-phosphate	8	0.690498	1.78394	0.00827773	0.00827773	0.180828	30	tags=75%, list=25%, signal=60%	Pfkm/Eno3/Pgk1/Pkm/Tpi1/Gapdh
GO:0061621	GO:0061621	canonical glycolysis	8	0.690498	1.78394	0.00827773	0.00827773	0.180828	30	tags=75%, list=25%, signal=60%	Pfkm/Eno3/Pgk1/Pkm/Tpi1/Gapdh
GO:0061718	GO:0061718	glucose catabolic process to pyruvate	8	0.690498	1.78394	0.00827773	0.00827773	0.180828	30	tags=75%, list=25%, signal=60%	Pfkm/Eno3/Pgk1/Pkm/Tpi1/Gapdh
GO:0010817	GO:0010817	regulation of hormone levels	8	0.687386	1.7759	0.00966786	0.00966786	0.180828	21	tags=62%, list=17%, signal=55%	Pfkm/Fga/Hsp90b1/P4hb/Rab1a
GO:0042743	GO:0042743	hydrogen peroxide metabolic process	5	-0.811733	-1.83833	0.0103806	0.0103806	0.180828	15	tags=60%, list=12%, signal=55%	Cycs/Sod2/Nnt
GO:0019941	GO:0019941	modification-dependent protein catabolic process	5	0.765321	1.67541	0.0114568	0.0114568	0.180828	13	tags=60%, list=11%, signal=56%	Hspa5/Hsp90b1/Trim72
GO:0043632	GO:0043632	modification-dependent macromolecule catabolic process	5	0.765321	1.67541	0.0114568	0.0114568	0.180828	13	tags=60%, list=11%, signal=56%	Hspa5/Hsp90b1/Trim72
GO:0051603	GO:0051603	proteolysis involved in protein catabolic process	5	0.765321	1.67541	0.0114568	0.0114568	0.180828	13	tags=60%, list=11%, signal=56%	Hspa5/Hsp90b1/Trim72
GO:0032940	GO:0032940	secretion by cell	11	0.62616	1.76959	0.0117168	0.0117168	0.180828	21	tags=55%, list=17%, signal=50%	Pfkm/Fga/Tmem38b/Trim72/Rab10/Rab1a
GO:0046903	GO:0046903	secretion	11	0.62616	1.76959	0.0117168	0.0117168	0.180828	21	tags=55%, list=17%, signal=50%	Pfkm/Fga/Tmem38b/Trim72/Rab10/Rab1a
GO:0071310	GO:0071310	cellular response to organic substance	20	0.532927	1.78694	0.0118533	0.0118533	0.180828	19	tags=45%, list=16%, signal=45%	Hspa5/Fabp4/Ctsd/Tmem38b/Hsp90b1/Trim72/Rab10/P4hb/Pkm
GO:0006508	GO:0006508	proteolysis	15	0.574245	1.78701	0.012406	0.012406	0.180828	18	tags=47%, list=15%, signal=45%	Hspa5/Ctsd/Fga/Hsp90b1/Trim72/P4hb/Pgk1
GO:0051604	GO:0051604	protein maturation	8	0.679227	1.75482	0.0124481	0.0124481	0.180828	18	tags=62%, list=15%, signal=57%	Hspa5/Fga/Hsp90b1/P4hb/Pgk1
GO:0034976	GO:0034976	response to endoplasmic reticulum stress	5	0.762529	1.6693	0.0125164	0.0125164	0.180828	17	tags=80%, list=14%, signal=72%	Atp2a1/Hspa5/Hsp90b1/P4hb
GO:0072593	GO:0072593	reactive oxygen species metabolic process	10	-0.675607	-1.83213	0.0132723	0.0132723	0.180828	15	tags=40%, list=12%, signal=38%	Cycs/Vdac1/Sod2/Nnt
GO:0009636	GO:0009636	response to toxic substance	5	-0.804147	-1.82115	0.0134188	0.0134188	0.180828	8	tags=40%, list=7%, signal=39%	Sod2/Nnt
GO:0097237	GO:0097237	cellular response to toxic substance	5	-0.804147	-1.82115	0.0134188	0.0134188	0.180828	8	tags=40%, list=7%, signal=39%	Sod2/Nnt
GO:0098754	GO:0098754	detoxification	5	-0.804147	-1.82115	0.0134188	0.0134188	0.180828	8	tags=40%, list=7%, signal=39%	Sod2/Nnt
GO:1990748	GO:1990748	cellular detoxification	5	-0.804147	-1.82115	0.0134188	0.0134188	0.180828	8	tags=40%, list=7%, signal=39%	Sod2/Nnt
GO:1901700	GO:1901700	response to oxygen-containing compound	22	0.514837	1.76993	0.0136567	0.0136567	0.180828	19	tags=41%, list=16%, signal=42%	Pygm/Atp2a1/Fabp4/Ctsd/Fga/Hsp90b1/Trim72/Rab10/Pkm
GO:0043434	GO:0043434	response to peptide hormone	8	0.672076	1.73635	0.0143512	0.0143512	0.185152	19	tags=62%, list=16%, signal=56%	Atp2a1/Ctsd/Trim72/Rab10/Pkm
GO:0016485	GO:0016485	protein processing	5	0.756233	1.65552	0.0158393	0.0158393	0.198775	18	tags=80%, list=15%, signal=71%	Fga/Hsp90b1/P4hb/Pgk1
GO:1901652	GO:1901652	response to peptide	9	0.632794	1.69366	0.0161972	0.0161972	0.198775	19	tags=56%, list=16%, signal=51%	Atp2a1/Ctsd/Trim72/Rab10/Pkm
GO:2000377	GO:2000377	regulation of reactive oxygen species metabolic process	6	-0.782672	-1.8867	0.0169329	0.0169329	0.202855	10	tags=50%, list=8%, signal=48%	Vdac1/Sod2/Nnt
GO:1902074	GO:1902074	response to salt	5	0.751034	1.64414	0.0177027	0.0177027	0.204862	11	tags=60%, list=9%, signal=57%	Fabp4/Fga/Hsp90b1
GO:0016192	GO:0016192	vesicle-mediated transport	12	0.588179	1.70469	0.0183219	0.0183219	0.204862	31	tags=67%, list=26%, signal=55%	Fga/Trim72/Rab10/P4hb/Rab1a/Cdh13/Rab2a/Dysf
GO:0140352	GO:0140352	export from cell	12	0.587253	1.70201	0.0183219	0.0183219	0.204862	21	tags=50%, list=17%, signal=46%	Pfkm/Fga/Tmem38b/Trim72/Rab10/Rab1a
GO:0071495	GO:0071495	cellular response to endogenous stimulus	18	0.516614	1.69864	0.0192213	0.0192213	0.210246	19	tags=44%, list=16%, signal=44%	Hspa5/Ctsd/Tmem38b/Hsp90b1/Aspn/Trim72/Rab10/Pkm
GO:0044283	GO:0044283	small molecule biosynthetic process	11	0.606423	1.71382	0.0207788	0.0207788	0.222447	30	tags=64%, list=25%, signal=53%	Slc37a4/Pgk1/Pkm/Ak1/Ldha/Tpi1/Gapdh
GO:0070201	GO:0070201	regulation of establishment of protein localization	7	0.681684	1.6611	0.0219407	0.0219407	0.229992	8	tags=43%, list=7%, signal=42%	Pfkm/Ctsd/Fga
GO:0009605	GO:0009605	response to external stimulus	17	0.507171	1.64058	0.0243234	0.0243234	0.241549	31	tags=53%, list=26%, signal=46%	Slc37a4/Hspa5/Fabp4/Fga/Rab1a/Cdh13/Ldha/Gapdh/Dysf
GO:0009889	GO:0009889	regulation of biosynthetic process	25	0.451932	1.57815	0.0244834	0.0244834	0.241549	47	tags=68%, list=39%, signal=52%	Slc37a4/Pfkm/Fabp4/Pkm/Rab1a/Cdh13/Aldh2/Gapdh/Dysf/Pbxip1/Prx/Asph/Hhatl/Prdx5/Atp1a1/Dcn/Jup
GO:0031326	GO:0031326	regulation of cellular biosynthetic process	25	0.451932	1.57815	0.0244834	0.0244834	0.241549	47	tags=68%, list=39%, signal=52%	Slc37a4/Pfkm/Fabp4/Pkm/Rab1a/Cdh13/Aldh2/Gapdh/Dysf/Pbxip1/Prx/Asph/Hhatl/Prdx5/Atp1a1/Dcn/Jup
GO:0032869	GO:0032869	cellular response to insulin stimulus	6	0.680092	1.57896	0.0271681	0.0271681	0.257921	19	tags=67%, list=16%, signal=59%	Ctsd/Trim72/Rab10/Pkm
GO:0071375	GO:0071375	cellular response to peptide hormone stimulus	6	0.680092	1.57896	0.0271681	0.0271681	0.257921	19	tags=67%, list=16%, signal=59%	Ctsd/Trim72/Rab10/Pkm
GO:0009058	GO:0009058	biosynthetic process	58	0.379421	1.56373	0.0277443	0.0277443	0.258514	40	tags=45%, list=33%, signal=58%	Slc37a4/Pfkm/Hspa5/Fabp4/Fga/Ckm/Tmem38b/Hsp90b1/Ugp2/P4hb/Pgk1/Pkm/Rab1a/Ak1/Cdh13/Aldh2/Ldha/Tpi1/Gapdh/Dysf/Pbxip1/Atp5me/Prx/Asph/Hhatl/Prdx5
GO:0045184	GO:0045184	establishment of protein localization	13	0.553234	1.63168	0.0293666	0.0293666	0.261045	28	tags=54%, list=23%, signal=46%	Pfkm/Hspa5/Ctsd/Fga/Rab10/Rab1a/Rab2a
GO:0007507	GO:0007507	heart development	8	-0.683359	-1.7859	0.0293807	0.0293807	0.261045	29	tags=75%, list=24%, signal=61%	Jph2/Speg/Rtn4/Ldb3/Sod2/Sypl2
GO:0061615	GO:0061615	glycolytic process through fructose-6-phosphate	9	0.597035	1.59795	0.0295724	0.0295724	0.261045	30	tags=67%, list=25%, signal=54%	Pfkm/Eno3/Pgk1/Pkm/Tpi1/Gapdh
GO:0009894	GO:0009894	regulation of catabolic process	6	-0.759772	-1.8315	0.0309234	0.0309234	0.266746	14	tags=50%, list=12%, signal=47%	Slc4a1/Vdac1/Nnt
GO:1901576	GO:1901576	organic substance biosynthetic process	57	0.386296	1.58444	0.0312785	0.0312785	0.266746	40	tags=46%, list=33%, signal=58%	Slc37a4/Pfkm/Hspa5/Fabp4/Fga/Ckm/Tmem38b/Hsp90b1/Ugp2/P4hb/Pgk1/Pkm/Rab1a/Ak1/Cdh13/Aldh2/Ldha/Tpi1/Gapdh/Dysf/Pbxip1/Atp5me/Prx/Asph/Hhatl/Prdx5
GO:0031589	GO:0031589	cell-substrate adhesion	5	0.712583	1.55996	0.0345102	0.0345102	0.288452	25	tags=80%, list=21%, signal=66%	Fga/P4hb/Rab1a/Cdh13
GO:0032880	GO:0032880	regulation of protein localization	8	0.619931	1.60163	0.0349703	0.0349703	0.288452	8	tags=38%, list=7%, signal=38%	Pfkm/Ctsd/Fga
GO:0042221	GO:0042221	response to chemical	42	0.391884	1.53793	0.0357595	0.0357595	0.290205	19	tags=33%, list=16%, signal=43%	Slc37a4/Pygm/Atp2a1/Hspa5/Fabp4/Ctsd/Fga/Tmem38b/Hsp90b1/Trim72/Rab10/P4hb/Pgk1/Pkm
GO:0006081	GO:0006081	cellular aldehyde metabolic process	5	0.708823	1.55173	0.0382554	0.0382554	0.305532	30	tags=80%, list=25%, signal=63%	Pgk1/Aldh2/Tpi1/Gapdh
GO:0006468	GO:0006468	protein phosphorylation	7	-0.731629	-1.85632	0.0411665	0.0411665	0.322089	3	tags=29%, list=2%, signal=30%	Obscn/Nnt
GO:0030163	GO:0030163	protein catabolic process	9	0.589618	1.5781	0.0446281	0.0446281	0.322089	13	tags=44%, list=11%, signal=43%	Hspa5/Ctsd/Hsp90b1/Trim72
GO:0031327	GO:0031327	negative regulation of cellular biosynthetic process	10	0.568694	1.57508	0.0449251	0.0449251	0.322089	42	tags=80%, list=35%, signal=57%	Slc37a4/Fabp4/Gapdh/Dysf/Pbxip1/Hhatl/Prdx5/Atp1a1
GO:0009725	GO:0009725	response to hormone	10	0.579231	1.60426	0.0462795	0.0462795	0.322089	19	tags=50%, list=16%, signal=46%	Atp2a1/Ctsd/Trim72/Rab10/Pkm
GO:0032970	GO:0032970	regulation of actin filament-based process	5	-0.739683	-1.67516	0.0467063	0.0467063	0.322089	9	tags=60%, list=7%, signal=58%	Sptb/Spta1/Casq2
GO:0009607	GO:0009607	response to biotic stimulus	8	0.589931	1.52412	0.049236	0.049236	0.322089	30	tags=62%, list=25%, signal=50%	Hspa5/Fabp4/Fga/Rab1a/Gapdh
GO:0016051	GO:0016051	carbohydrate biosynthetic process	7	0.635097	1.54758	0.0492557	0.0492557	0.322089	30	tags=71%, list=25%, signal=57%	Slc37a4/Ugp2/Pgk1/Tpi1/Gapdh
GO:0006811	GO:0006811	monoatomic ion transport	22	-0.467594	-1.55631	0.0499884	0.0499884	0.322089	33	tags=50%, list=27%, signal=44%	Cacna1s/Atp5pf/Jph2/Vdac2/Ahnak/Opa1/Vdac3/Slc4a1/Vdac1/Casq2/Nnt
GO:0034220	GO:0034220	monoatomic ion transmembrane transport	22	-0.467594	-1.55631	0.0499884	0.0499884	0.322089	33	tags=50%, list=27%, signal=44%	Cacna1s/Atp5pf/Jph2/Vdac2/Ahnak/Opa1/Vdac3/Slc4a1/Vdac1/Casq2/Nnt
