## Supplementary document 5 for "Altered relaxation and Mitochondria-Endoplasmic Reticulum Contacts Precede Major (Mal)adaptations in Aging Skeletal Muscle and are Prevented by Exercise"

### Sheet: Supplementary document 5
	ID	Description	setSize	enrichmentScore	NES	pvalue	p.adjust	qvalue	rank	leading_edge	core_enrichment
GO:0005783	GO:0005783	endoplasmic reticulum	17	-0.636718	-2.43605	3.52e-05	3.52e-05	0.000993978	15	tags=59%, list=21%, signal=61%	Cacna2d1/P4hb/Cacnb1/Hhatl/Jph1/Tmem38b/Trdn/Atp2a1/Asph/Slc37a4
GO:0005789	GO:0005789	endoplasmic reticulum membrane	6	-0.897569	-2.35416	5.25e-05	5.25e-05	0.000993978	9	tags=83%, list=13%, signal=79%	Jph1/Trdn/Atp2a1/Asph/Slc37a4
GO:0031984	GO:0031984	organelle subcompartment	6	-0.897569	-2.35416	5.25e-05	5.25e-05	0.000993978	9	tags=83%, list=13%, signal=79%	Jph1/Trdn/Atp2a1/Asph/Slc37a4
GO:0042175	GO:0042175	nuclear outer membrane-endoplasmic reticulum membrane network	6	-0.897569	-2.35416	5.25e-05	5.25e-05	0.000993978	9	tags=83%, list=13%, signal=79%	Jph1/Trdn/Atp2a1/Asph/Slc37a4
GO:0098827	GO:0098827	endoplasmic reticulum subcompartment	6	-0.897569	-2.35416	5.25e-05	5.25e-05	0.000993978	9	tags=83%, list=13%, signal=79%	Jph1/Trdn/Atp2a1/Asph/Slc37a4
GO:0012505	GO:0012505	endomembrane system	26	-0.474133	-2.1025	0.000441003	0.000441003	0.00696321	21	tags=58%, list=30%, signal=64%	Bin1/Ryr1/Dld/Atp1a2/Cacna2d1/P4hb/Cacnb1/Hhatl/Jph1/Tmem38b/Ctsd/Trdn/Atp2a1/Asph/Slc37a4
GO:0016529	GO:0016529	sarcoplasmic reticulum	11	-0.566184	-1.86113	0.0082374	0.0082374	0.111484	29	tags=91%, list=41%, signal=63%	Ank1/Srl/Cacna1s/Ryr1/Cacna2d1/Cacnb1/Jph1/Trdn/Atp2a1/Asph
GO:0034702	GO:0034702	monoatomic ion channel complex	5	-0.738462	-1.7877	0.0188059	0.0188059	0.178161	23	tags=100%, list=33%, signal=72%	Ryr1/Cacna2d1/Cacnb1/Trdn
GO:0034703	GO:0034703	cation channel complex	5	-0.738462	-1.7877	0.0188059	0.0188059	0.178161	23	tags=100%, list=33%, signal=72%	Ryr1/Cacna2d1/Cacnb1/Trdn
GO:0034704	GO:0034704	calcium channel complex	5	-0.738462	-1.7877	0.0188059	0.0188059	0.178161	23	tags=100%, list=33%, signal=72%	Ryr1/Cacna2d1/Cacnb1/Trdn
GO:0005829	GO:0005829	cytosol	26	0.480357	1.58792	0.0256507	0.0256507	0.220915	27	tags=62%, list=39%, signal=60%	Fhl1/Hbb-bs/Prdx1/Flnc/Anxa6/Sptb/Ywhag/Opa1/Vim/Ahnak/Ampd1/Eef2/Ndufa12/Pkm/Cycs/Pgam2
GO:0016528	GO:0016528	sarcoplasm	12	-0.466947	-1.60082	0.0297549	0.0297549	0.234907	15	tags=50%, list=21%, signal=47%	Cacna2d1/Cacnb1/Jph1/Trdn/Atp2a1/Asph
GO:0030315	GO:0030315	T-tubule	7	-0.543267	-1.52545	0.0437279	0.0437279	0.318665	23	tags=86%, list=33%, signal=64%	Cacna1s/Bin1/Ryr1/Atp1a2/Cacna2d1/Cacnb1
