## Supplementary document 6 for "Altered relaxation and Mitochondria-Endoplasmic Reticulum Contacts Precede Major (Mal)adaptations in Aging Skeletal Muscle and are Prevented by Exercise"

### Sheet: Supplementary document 6
	ID	Description	setSize	enrichmentScore	NES	pvalue	p.adjust	qvalue	rank	leading_edge	core_enrichment
GO:0006874	GO:0006874	intracellular calcium ion homeostasis	9	-0.654915	-2.0918	0.00350284	0.00350284	0.32992	8	tags=56%, list=11%, signal=56%	Tmem38b/Trdn/Atp2a1/Asph/Slc37a4
GO:0055074	GO:0055074	calcium ion homeostasis	9	-0.654915	-2.0918	0.00350284	0.00350284	0.32992	8	tags=56%, list=11%, signal=56%	Tmem38b/Trdn/Atp2a1/Asph/Slc37a4
GO:0050801	GO:0050801	monoatomic ion homeostasis	12	-0.560755	-1.97757	0.00578281	0.00578281	0.32992	8	tags=42%, list=11%, signal=45%	Tmem38b/Trdn/Atp2a1/Asph/Slc37a4
GO:0055080	GO:0055080	monoatomic cation homeostasis	12	-0.560755	-1.97757	0.00578281	0.00578281	0.32992	8	tags=42%, list=11%, signal=45%	Tmem38b/Trdn/Atp2a1/Asph/Slc37a4
GO:0055082	GO:0055082	intracellular chemical homeostasis	12	-0.545326	-1.92316	0.00715756	0.00715756	0.32992	8	tags=42%, list=11%, signal=45%	Tmem38b/Trdn/Atp2a1/Asph/Slc37a4
GO:0098771	GO:0098771	inorganic ion homeostasis	11	-0.5948	-2.02747	0.00749837	0.00749837	0.32992	8	tags=45%, list=11%, signal=48%	Tmem38b/Trdn/Atp2a1/Asph/Slc37a4
GO:0048878	GO:0048878	chemical homeostasis	13	-0.52486	-1.93138	0.00760549	0.00760549	0.32992	8	tags=38%, list=11%, signal=42%	Tmem38b/Trdn/Atp2a1/Asph/Slc37a4
GO:0051649	GO:0051649	establishment of localization in cell	10	-0.577778	-1.90615	0.00910398	0.00910398	0.32992	14	tags=60%, list=20%, signal=56%	P4hb/Camk2a/Cacnb1/Tmem38b/Trdn/Asph
GO:0006873	GO:0006873	intracellular monoatomic ion homeostasis	11	-0.583834	-1.99009	0.00958482	0.00958482	0.32992	8	tags=45%, list=11%, signal=48%	Tmem38b/Trdn/Atp2a1/Asph/Slc37a4
GO:0030003	GO:0030003	intracellular monoatomic cation homeostasis	11	-0.583834	-1.99009	0.00958482	0.00958482	0.32992	8	tags=45%, list=11%, signal=48%	Tmem38b/Trdn/Atp2a1/Asph/Slc37a4
GO:0070588	GO:0070588	calcium ion transmembrane transport	14	-0.479331	-1.80784	0.0146455	0.0146455	0.457531	23	tags=71%, list=33%, signal=60%	Cacna1s/Bin1/Ryr1/Atp1a2/Cacna2d1/Cacnb1/Tmem38b/Trdn/Atp2a1/Asph
GO:0006816	GO:0006816	calcium ion transport	17	-0.415829	-1.64728	0.020592	0.020592	0.457531	23	tags=65%, list=33%, signal=57%	Cacna1s/Bin1/Ryr1/Atp1a2/Cacna2d1/Camk2a/Cacnb1/Tmem38b/Trdn/Atp2a1/Asph
GO:0030036	GO:0030036	actin cytoskeleton organization	5	0.759118	1.67137	0.0220216	0.0220216	0.457531	15	tags=80%, list=21%, signal=68%	Spta1/Flnc/Sptb/Casq2
GO:0051924	GO:0051924	regulation of calcium ion transport	11	-0.544192	-1.85496	0.0229336	0.0229336	0.457531	16	tags=64%, list=23%, signal=58%	Atp1a2/Cacna2d1/Camk2a/Cacnb1/Tmem38b/Trdn/Asph
GO:0065003	GO:0065003	protein-containing complex assembly	10	0.615359	1.64801	0.0250222	0.0250222	0.457531	25	tags=80%, list=36%, signal=60%	Ndufa5/Spta1/Ndufb6/Sptb/Casq2/Opa1/Ndufa12/Pkm
GO:0036211	GO:0036211	protein modification process	6	-0.654049	-1.74926	0.0254334	0.0254334	0.457531	18	tags=83%, list=26%, signal=68%	Dld/P4hb/Camk2a/Hhatl/Asph
GO:0043412	GO:0043412	macromolecule modification	6	-0.654049	-1.74926	0.0254334	0.0254334	0.457531	18	tags=83%, list=26%, signal=68%	Dld/P4hb/Camk2a/Hhatl/Asph
GO:0019725	GO:0019725	cellular homeostasis	15	-0.430157	-1.65648	0.0271059	0.0271059	0.457531	8	tags=33%, list=11%, signal=38%	Tmem38b/Trdn/Atp2a1/Asph/Slc37a4
GO:0010033	GO:0010033	response to organic substance	22	-0.364729	-1.57057	0.0277086	0.0277086	0.457531	16	tags=45%, list=23%, signal=51%	Atp1a2/Cacna2d1/P4hb/Camk2a/Cacnb1/Tmem38b/Ctsd/Atp2a1/Asph/Slc37a4
GO:0051235	GO:0051235	maintenance of location	8	-0.572438	-1.7375	0.0280515	0.0280515	0.457531	8	tags=50%, list=11%, signal=50%	Tmem38b/Trdn/Atp2a1/Asph
GO:0051651	GO:0051651	maintenance of location in cell	8	-0.572438	-1.7375	0.0280515	0.0280515	0.457531	8	tags=50%, list=11%, signal=50%	Tmem38b/Trdn/Atp2a1/Asph
GO:0007049	GO:0007049	cell cycle	6	0.685726	1.59889	0.0301153	0.0301153	0.457531	9	tags=50%, list=13%, signal=48%	Fhl1/Tubb4b/Tuba1c
GO:0097553	GO:0097553	calcium ion transmembrane import into cytosol	7	-0.565875	-1.61033	0.030572	0.030572	0.457531	23	tags=86%, list=33%, signal=64%	Cacna1s/Ryr1/Cacna2d1/Tmem38b/Trdn/Asph
GO:0007010	GO:0007010	cytoskeleton organization	10	0.595556	1.59497	0.0344321	0.0344321	0.478652	19	tags=70%, list=27%, signal=60%	Tubb4b/Tuba1c/Spta1/Flnc/Sptb/Casq2/Vim
GO:1903169	GO:1903169	regulation of calcium ion transmembrane transport	10	-0.505769	-1.66859	0.034775	0.034775	0.478652	16	tags=60%, list=23%, signal=54%	Atp1a2/Cacna2d1/Cacnb1/Tmem38b/Trdn/Asph
GO:0014070	GO:0014070	response to organic cyclic compound	6	-0.617807	-1.65233	0.0429586	0.0429586	0.478652	8	tags=83%, list=11%, signal=81%	Ryr1/Atp1a2/Tmem38b/Asph/Slc37a4
GO:0070296	GO:0070296	sarcoplasmic reticulum calcium ion transport	5	-0.647837	-1.60748	0.0436091	0.0436091	0.478652	8	tags=80%, list=11%, signal=76%	Ryr1/Tmem38b/Trdn/Atp2a1
GO:0044093	GO:0044093	positive regulation of molecular function	10	-0.49185	-1.62267	0.0447821	0.0447821	0.478652	15	tags=60%, list=21%, signal=55%	Cacna2d1/Camk2a/Ctsd/Trdn/Asph/Slc37a4
GO:0051209	GO:0051209	release of sequestered calcium ion into cytosol	6	-0.611786	-1.63623	0.0451043	0.0451043	0.478652	8	tags=83%, list=11%, signal=81%	Cacna1s/Ryr1/Tmem38b/Trdn/Asph
GO:0051641	GO:0051641	cellular localization	19	-0.368016	-1.49168	0.045858	0.045858	0.478652	14	tags=42%, list=20%, signal=46%	P4hb/Camk2a/Cacnb1/Tmem38b/Ctsd/Trdn/Atp2a1/Asph
GO:0016043	GO:0016043	cellular component organization	31	0.448001	1.51924	0.0461347	0.0461347	0.478652	20	tags=45%, list=29%, signal=58%	Fhl1/Col1a1/Tubb4b/Ndufa5/Tuba1c/Spta1/Flnc/Anxa6/Ndufb6/Sptb/Casq2/Opa1/Vim/Ahnak
GO:0071840	GO:0071840	cellular component organization or biogenesis	31	0.448001	1.51924	0.0461347	0.0461347	0.478652	20	tags=45%, list=29%, signal=58%	Fhl1/Col1a1/Tubb4b/Ndufa5/Tuba1c/Spta1/Flnc/Anxa6/Ndufb6/Sptb/Casq2/Opa1/Vim/Ahnak
GO:0098660	GO:0098660	inorganic ion transmembrane transport	20	-0.341851	-1.39911	0.0469548	0.0469548	0.478652	8	tags=40%, list=11%, signal=50%	Atp1a2/Cacna2d1/Cacnb1/Tmem38b/Trdn/Atp2a1/Asph/Slc37a4
GO:0051336	GO:0051336	regulation of hydrolase activity	6	-0.607049	-1.62356	0.0485407	0.0485407	0.478652	21	tags=83%, list=30%, signal=64%	Bin1/Pbxip1/Camk2a/Ctsd/Asph
