## Supplementary document 7 for "Altered relaxation and Mitochondria-Endoplasmic Reticulum Contacts Precede Major (Mal)adaptations in Aging Skeletal Muscle and are Prevented by Exercise"

### Sheet: Sheet1
Inversely modulated ptn ID	log2FC eAMD/HYA	log2FC eAMD+Ex./eAMD	genecards.org cellular localization (top 3, confidence = 5)	NCBI function (general) (ncbi.nlm.nih.gov)
Acsl1	-0.23	0.42	ER, mitochondrion, peroxisome	Energy metbolism (Fatty Acids)
Ahnak	-0.33	0.59	Cytosol, Nucleus, Cytoskeleton	Calcium homeostasis
Ank1	-0.33	0.26	Cytosol, Cytoskeleton, PM	Cytoskeleton integrity
Asph	0.32	-0.89	ER, PM, Cytosol	Calcium homeostasis
Atp2a1	0.85	-0.8	ER	Calcium homeostasis
Cycs	-0.4	0.49	Mitochondrion, Cytosol, Nucleus	Energy metabolism (OxPhos)
Des	-0.14	0.36	Cytosol, Nucleus, Cytoskeleton	Cytoskeleton integrity
Dld	0.19	-0.29	Nucleus, Mitochondrion	Energy metabolism, Proteolysis
Etfa	-0.22	0.43	Mitochondrion	Energy metabolism (Fatty Acids)
Hadha	0.27	-0.16	Mitochondrion	Energy metabolism (Fatty Acids)
Hhatl	0.3	-0.47	ER	Post-translational modifications
Hibadh	-0.29	0.24	Mitochondrion	Energy metabolism (Amino Acids)
Ndufa12	-0.3	0.55	Mitochondrion, Cytosol	Energy metabolism (OxPhos)
Ndufa5	-0.37	0.9	Mitochondrion	Energy metabolism (OxPhos)
Nnt	-3.66	0.45	Mitochondrion	Energy metabolism (OxPhos), ROS elimination
Opa1	-0.39	0.6	Mitochondrion, Cytosol, Nucleus	Mitochondria Dynamics
P4hb	0.5	-0.35	ER, PM, extracellular	Protein Folding
Pbxip1	0.34	-0.31	Cytosol, Nucleus	Oncogene
Prdx5	0.29	-0.22	Cytosol, Nucleus, Peroxisome, Mitochondrion	ROS elimination
Slc37a4	1.31	-1.09	ER	Glucose homeostasis, Calcium homeostasis
Slc4a1	-0.43	0.38	Cytoskeleton, PM	Anion exchange
Spta1	-0.56	0.81	Cytoskeleton	Cytoskeleton integrity
Sptb	-0.5	0.69	Cytosol, Cytoskeleton	Cytoskeleton integrity
Vdac1	-0.44	0.28	Nucleus, Mitochondrion, PM	Metabolite Exchange, Calcium homeostasis
CASQ2	-0.85	0.69	ER	Calcium homeostasis
TMEM38B	-0.13	0.51	ER, Nucleus	Calcium homeostasis
GSTK1	0.75	-0.78	Cytosol, Peroxisome	ROS elimination
CTSD	0.63	-0.68	Lysosome, Endosome	Protein Turnover
